# High methane flux in a tropical peatland post-fire is linked to homogenous selection of diverse methanogenic archaea

**DOI:** 10.1101/2023.04.10.536191

**Authors:** Aditya Bandla, Hasan Akhtar, Massimo Lupascu, Rahayu Sukmaria Sukri, Sanjay Swarup

## Abstract

Tropical peatlands in South-East Asia are some of the most carbon dense ecosystems in the world. Recurrent wildfires in repurposed peatlands release massive amounts of carbon and other greenhouse gases, strongly alter peat geochemistry and physicochemical conditions. However, little is known about the impact of fire on peat microbiome composition, microbial guilds contributing to greenhouse gas emissions, and their predictability based on environmental conditions. Here, we address this gap by studying peat microbiomes from fire-affected and intact areas of a tropical peatland in Brunei using high-throughput sequencing and ecological process modelling at the community and clade levels. We show that fire disrupts depth-stratification of peat microbiomes with the strongest effects observed at 1m below the surface. The enrichment of specific taxa and methanogenic archaea at such depths suggests an adaptation to low-energy conditions post-fire. Finally, fire shifts archaeal community composition and clades containing abundant methanogens in a homogeneous manner that can be predicted from environmental conditions and functional traits. Together, our findings provide a biological basis for earlier work which reported elevated methane flux 2-3 years post-fire and show that such changes follow predictable trajectories with important implications for post-fire microbiome forecasting and ecosystem recovery efforts.
