## Supplementary Tables for "High methane flux in a tropical peatland post-fire is linked to homogenous selection of diverse methanogenic archaea"

### Sheet: Supplementary Table 3
Supplementary Table 3: Significantly enriched or depleted bacterial and archaeal classes in burnt peat at depth ≥95 cm.
ASV	log2 fold change	SE	P-value	Adj. P-value	Kingdom	Phylum	Class
ASV_9	-2.48448	2.80233	0.00808548	0.0311868	Archaea	Crenarchaeota	Bathyarchaeia
ASV_192	-6.97134	1.67827	8.58145e-07	4.63399e-05	Bacteria	Chloroflexi	Dehalococcoidia
ASV_205	-3.86939	1.75922	0.000838274	0.00981746	Archaea	Halobacterota	Methanomicrobia
ASV_2	1.65646	0.949815	0.0146495	0.0465336	Bacteria	Proteobacteria	Gammaproteobacteria
ASV_188	-3.73312	1.77899	0.00109083	0.00981746	Bacteria	Methylomirabilota	Methylomirabilia
ASV_417	-3.30442	1.01903	7.64769e-05	0.00206488	Bacteria	Spirochaetota	Spirochaetia
ASV_1094	-2.20119	2.19363	0.011666	0.0393729	Bacteria	Acidobacteriota	Subgroup 18
ASV_2532	-3.60709	1.98166	0.0018149	0.0130852	Bacteria	Firmicutes	Thermacetogenia
ASV_2805	-3.78736	2.48025	0.00222824	0.0130852	Archaea	Crenarchaeota	Methanomethylicia
ASV_2712	-2.21192	1.77308	0.011341	0.0393729	Bacteria	Elusimicrobiota	Elusimicrobia
ASV_3404	-3.74874	2.36239	0.00224975	0.0130852	Bacteria	Planctomycetota	vadinHA49
ASV_6383	-1.15158	2.6173	0.000982983	0.00981746	Bacteria	Firmicutes	Limnochordia

### Sheet: Supplementary Table 5
Supplementary Table 5: ASVs comprising each phylogenetic bin.
ASV	Bin	Kingdom	Phylum	Class	Order	Family	Genus	Species
ASV_205	1	Archaea	Halobacterota	Methanomicrobia	Methanomicrobiales	Rice Cluster II	NA	NA
ASV_685	1	Archaea	Halobacterota	Methanomicrobia	Methanomicrobiales	Rice Cluster II	NA	NA
ASV_723	1	Archaea	Halobacterota	Methanomicrobia	Methanomicrobiales	Rice Cluster II	NA	NA
ASV_906	1	Archaea	Halobacterota	Methanomicrobia	Methanomicrobiales	Rice Cluster II	NA	NA
ASV_1100	1	Archaea	Halobacterota	Methanomicrobia	Methanomicrobiales	Methanoregulaceae	Methanoregula	NA
ASV_1306	1	Archaea	Halobacterota	Methanomicrobia	Methanomicrobiales	Rice Cluster II	NA	NA
ASV_1478	1	Archaea	Halobacterota	Methanomicrobia	Methanomicrobiales	Rice Cluster II	NA	NA
ASV_2332	1	Archaea	Halobacterota	Methanomicrobia	Methanomicrobiales	Rice Cluster II	NA	NA
ASV_2422	1	Archaea	Halobacterota	Methanomicrobia	Methanomicrobiales	Rice Cluster II	NA	NA
ASV_2566	1	Archaea	NA	NA	NA	NA	NA	NA
ASV_2658	1	Archaea	Halobacterota	Methanomicrobia	Methanomicrobiales	Methanoregulaceae	Methanoregula	NA
ASV_2793	1	Archaea	Halobacterota	Methanosarcinia	Methanosarciniales	Methanosarcinaceae	Methanosarcina	NA
ASV_2951	1	Archaea	Halobacterota	Methanomicrobia	Methanomicrobiales	Rice Cluster II	NA	NA
ASV_3087	1	Archaea	Halobacterota	Methanomicrobia	Methanomicrobiales	Rice Cluster II	NA	NA
ASV_4079	1	Archaea	Nanoarchaeota	Nanoarchaeia	Woesearchaeales	NA	NA	NA
ASV_4527	1	Archaea	Halobacterota	Methanomicrobia	Methanomicrobiales	Rice Cluster II	NA	NA
ASV_4644	1	Archaea	NA	NA	NA	NA	NA	NA
ASV_4962	1	Archaea	Nanoarchaeota	Nanoarchaeia	Woesearchaeales	SCGC AAA011-D5	NA	NA
ASV_6719	1	Archaea	Halobacterota	Methanomicrobia	Methanomicrobiales	Methanoregulaceae	Methanoregula	NA
ASV_7823	1	Archaea	Aenigmarchaeota	Aenigmarchaeia	Aenigmarchaeales	NA	NA	NA
ASV_8429	1	Archaea	Nanoarchaeota	Nanoarchaeia	Woesearchaeales	SCGC AAA011-D5	NA	NA
ASV_9441	1	Archaea	NA	NA	NA	NA	NA	NA
ASV_48	2	Archaea	Crenarchaeota	Nitrososphaeria	Nitrososphaerales	Nitrososphaeraceae	NA	NA
ASV_501	2	Archaea	Crenarchaeota	Nitrososphaeria	Nitrosotaleales	Nitrosotaleaceae	NA	NA
ASV_632	2	Archaea	Crenarchaeota	Nitrososphaeria	Nitrososphaerales	Nitrososphaeraceae	NA	NA
ASV_1207	2	Archaea	Crenarchaeota	Nitrososphaeria	SCGC AB-179-E04	NA	NA	NA
ASV_1226	2	Archaea	Crenarchaeota	Nitrososphaeria	Nitrosotaleales	Nitrosotaleaceae	NA	NA
ASV_1273	2	Archaea	Crenarchaeota	Nitrososphaeria	Nitrosotaleales	Nitrosotaleaceae	NA	NA
ASV_1600	2	Archaea	Crenarchaeota	Nitrososphaeria	Nitrosotaleales	Nitrosotaleaceae	NA	NA
ASV_1641	2	Archaea	Crenarchaeota	Nitrososphaeria	Nitrosotaleales	Nitrosotaleaceae	NA	NA
ASV_1694	2	Archaea	Crenarchaeota	Nitrososphaeria	Nitrosotaleales	Nitrosotaleaceae	NA	NA
ASV_1868	2	Archaea	Crenarchaeota	Nitrososphaeria	Nitrosotaleales	Nitrosotaleaceae	NA	NA
ASV_1884	2	Archaea	Crenarchaeota	Nitrososphaeria	Nitrosotaleales	Nitrosotaleaceae	NA	NA
ASV_1973	2	Archaea	Crenarchaeota	Nitrososphaeria	Nitrosotaleales	Nitrosotaleaceae	NA	NA
ASV_1988	2	Archaea	Crenarchaeota	Nitrososphaeria	Nitrosotaleales	Nitrosotaleaceae	NA	NA
ASV_2274	2	Archaea	Crenarchaeota	Nitrososphaeria	Nitrosotaleales	Nitrosotaleaceae	NA	NA
ASV_2461	2	Archaea	Crenarchaeota	Nitrososphaeria	Nitrosotaleales	Nitrosotaleaceae	NA	NA
ASV_2770	2	Archaea	Crenarchaeota	Nitrososphaeria	Nitrosotaleales	Nitrosotaleaceae	NA	NA
ASV_3314	2	Archaea	Crenarchaeota	Nitrososphaeria	Nitrosotaleales	Nitrosotaleaceae	NA	NA
ASV_3389	2	Archaea	Crenarchaeota	Nitrososphaeria	Nitrosotaleales	Nitrosotaleaceae	NA	NA
ASV_3473	2	Archaea	Crenarchaeota	Nitrososphaeria	Nitrosotaleales	Nitrosotaleaceae	NA	NA
ASV_3549	2	Archaea	Crenarchaeota	Nitrososphaeria	Nitrosotaleales	Nitrosotaleaceae	NA	NA
ASV_4229	2	Archaea	Crenarchaeota	Nitrososphaeria	Nitrosotaleales	Nitrosotaleaceae	NA	NA
ASV_4321	2	Archaea	Crenarchaeota	Nitrososphaeria	SCGC AB-179-E04	NA	NA	NA
ASV_4456	2	Archaea	Crenarchaeota	Nitrososphaeria	SCGC AB-179-E04	NA	NA	NA
ASV_4655	2	Archaea	Crenarchaeota	Nitrososphaeria	Nitrosotaleales	Nitrosotaleaceae	NA	NA
ASV_4774	2	Archaea	Crenarchaeota	Nitrososphaeria	SCGC AB-179-E04	NA	NA	NA
ASV_4787	2	Archaea	Crenarchaeota	Nitrososphaeria	Nitrososphaerales	Nitrososphaeraceae	NA	NA
ASV_5868	2	Archaea	Crenarchaeota	Nitrososphaeria	Nitrosotaleales	Nitrosotaleaceae	NA	NA
ASV_7617	2	Archaea	Crenarchaeota	Nitrososphaeria	Marine Benthic Group A	NA	NA	NA
ASV_248	3	Archaea	Crenarchaeota	Nitrososphaeria	Group 1.1c	NA	NA	NA
ASV_536	3	Archaea	Crenarchaeota	Nitrososphaeria	Group 1.1c	NA	NA	NA
ASV_571	3	Archaea	Crenarchaeota	Nitrososphaeria	Group 1.1c	NA	NA	NA
ASV_656	3	Archaea	Crenarchaeota	Nitrososphaeria	Group 1.1c	NA	NA	NA
ASV_693	3	Archaea	Crenarchaeota	Nitrososphaeria	Group 1.1c	NA	NA	NA
ASV_972	3	Archaea	Crenarchaeota	Nitrososphaeria	Group 1.1c	NA	NA	NA
ASV_1026	3	Archaea	Crenarchaeota	Nitrososphaeria	Group 1.1c	NA	NA	NA
ASV_1118	3	Archaea	Crenarchaeota	Nitrososphaeria	Group 1.1c	NA	NA	NA
ASV_1511	3	Archaea	Crenarchaeota	Nitrososphaeria	Group 1.1c	NA	NA	NA
ASV_1512	3	Archaea	Crenarchaeota	Nitrososphaeria	Group 1.1c	NA	NA	NA
ASV_1850	3	Archaea	Crenarchaeota	Nitrososphaeria	Group 1.1c	NA	NA	NA
ASV_1982	3	Archaea	Crenarchaeota	Nitrososphaeria	Group 1.1c	NA	NA	NA
ASV_1983	3	Archaea	Crenarchaeota	Nitrososphaeria	Group 1.1c	NA	NA	NA
ASV_2188	3	Archaea	Crenarchaeota	Nitrososphaeria	Group 1.1c	NA	NA	NA
ASV_3352	3	Archaea	Crenarchaeota	Nitrososphaeria	Group 1.1c	NA	NA	NA
ASV_3476	3	Archaea	Crenarchaeota	Nitrososphaeria	Group 1.1c	NA	NA	NA
ASV_3798	3	Archaea	Crenarchaeota	Nitrososphaeria	Group 1.1c	NA	NA	NA
ASV_4281	3	Archaea	Crenarchaeota	Nitrososphaeria	Group 1.1c	NA	NA	NA
ASV_6441	3	Archaea	Crenarchaeota	Nitrososphaeria	Group 1.1c	NA	NA	NA
ASV_8198	3	Archaea	Crenarchaeota	Nitrososphaeria	Group 1.1c	NA	NA	NA
ASV_191	4	Archaea	Crenarchaeota	Nitrososphaeria	Group 1.1c	NA	NA	NA
ASV_411	4	Archaea	Crenarchaeota	Nitrososphaeria	Group 1.1c	NA	NA	NA
ASV_1752	4	Archaea	Crenarchaeota	Nitrososphaeria	Group 1.1c	NA	NA	NA
ASV_1932	4	Archaea	Crenarchaeota	Nitrososphaeria	Group 1.1c	NA	NA	NA
ASV_2499	4	Archaea	Crenarchaeota	Nitrososphaeria	Group 1.1c	NA	NA	NA
ASV_2542	4	Archaea	Crenarchaeota	Nitrososphaeria	Group 1.1c	NA	NA	NA
ASV_2864	4	Archaea	Crenarchaeota	Nitrososphaeria	Group 1.1c	NA	NA	NA
ASV_3427	4	Archaea	Crenarchaeota	Nitrososphaeria	Group 1.1c	NA	NA	NA
ASV_3606	4	Archaea	Crenarchaeota	Nitrososphaeria	Group 1.1c	NA	NA	NA
ASV_3662	4	Archaea	Crenarchaeota	Nitrososphaeria	Group 1.1c	NA	NA	NA
ASV_4148	4	Archaea	Crenarchaeota	Nitrososphaeria	Group 1.1c	NA	NA	NA
ASV_4316	4	Archaea	Crenarchaeota	Nitrososphaeria	Group 1.1c	NA	NA	NA
ASV_4333	4	Archaea	Crenarchaeota	Nitrososphaeria	Group 1.1c	NA	NA	NA
ASV_5481	4	Archaea	Crenarchaeota	Nitrososphaeria	Group 1.1c	NA	NA	NA
ASV_6669	4	Archaea	Crenarchaeota	Nitrososphaeria	Group 1.1c	NA	NA	NA
ASV_9	5	Archaea	Crenarchaeota	Bathyarchaeia	NA	NA	NA	NA
ASV_90	5	Archaea	Crenarchaeota	Bathyarchaeia	NA	NA	NA	NA
ASV_111	5	Archaea	Crenarchaeota	Bathyarchaeia	NA	NA	NA	NA
ASV_124	5	Archaea	Crenarchaeota	Bathyarchaeia	NA	NA	NA	NA
ASV_177	5	Archaea	Crenarchaeota	Bathyarchaeia	NA	NA	NA	NA
ASV_218	5	Archaea	Crenarchaeota	Bathyarchaeia	NA	NA	NA	NA
ASV_223	5	Archaea	Crenarchaeota	Bathyarchaeia	NA	NA	NA	NA
ASV_236	5	Archaea	Crenarchaeota	Bathyarchaeia	NA	NA	NA	NA
ASV_304	5	Archaea	Crenarchaeota	Bathyarchaeia	NA	NA	NA	NA
ASV_335	5	Archaea	Crenarchaeota	Bathyarchaeia	NA	NA	NA	NA
ASV_344	5	Archaea	Crenarchaeota	Bathyarchaeia	NA	NA	NA	NA
ASV_418	5	Archaea	Crenarchaeota	Bathyarchaeia	NA	NA	NA	NA
ASV_427	5	Archaea	Crenarchaeota	Bathyarchaeia	NA	NA	NA	NA
ASV_445	5	Archaea	Crenarchaeota	Bathyarchaeia	NA	NA	NA	NA
ASV_502	5	Archaea	Crenarchaeota	Bathyarchaeia	NA	NA	NA	NA
ASV_547	5	Archaea	Crenarchaeota	Bathyarchaeia	NA	NA	NA	NA
ASV_610	5	Archaea	Crenarchaeota	Bathyarchaeia	NA	NA	NA	NA
ASV_651	5	Archaea	Crenarchaeota	Bathyarchaeia	NA	NA	NA	NA
ASV_673	5	Archaea	Crenarchaeota	Bathyarchaeia	NA	NA	NA	NA
ASV_681	5	Archaea	Crenarchaeota	Bathyarchaeia	NA	NA	NA	NA
ASV_688	5	Archaea	Crenarchaeota	Bathyarchaeia	NA	NA	NA	NA
ASV_727	5	Archaea	Crenarchaeota	Bathyarchaeia	NA	NA	NA	NA
ASV_774	5	Archaea	Crenarchaeota	Bathyarchaeia	NA	NA	NA	NA
ASV_836	5	Archaea	Crenarchaeota	Bathyarchaeia	NA	NA	NA	NA
ASV_850	5	Archaea	Crenarchaeota	Bathyarchaeia	NA	NA	NA	NA
ASV_877	5	Archaea	Crenarchaeota	Bathyarchaeia	NA	NA	NA	NA
ASV_878	5	Archaea	Crenarchaeota	Bathyarchaeia	NA	NA	NA	NA
ASV_889	5	Archaea	Crenarchaeota	Bathyarchaeia	NA	NA	NA	NA
ASV_986	5	Archaea	Crenarchaeota	Bathyarchaeia	NA	NA	NA	NA
ASV_1015	5	Archaea	Crenarchaeota	Bathyarchaeia	NA	NA	NA	NA
ASV_1047	5	Archaea	Hadarchaeota	Hadarchaeia	Hadarchaeales	NA	NA	NA
ASV_1124	5	Archaea	Crenarchaeota	Bathyarchaeia	NA	NA	NA	NA
ASV_1149	5	Archaea	Crenarchaeota	Bathyarchaeia	NA	NA	NA	NA
ASV_1234	5	Archaea	Crenarchaeota	Bathyarchaeia	NA	NA	NA	NA
ASV_1284	5	Archaea	Crenarchaeota	Bathyarchaeia	NA	NA	NA	NA
ASV_1343	5	Archaea	Crenarchaeota	Bathyarchaeia	NA	NA	NA	NA
ASV_1363	5	Archaea	Crenarchaeota	Bathyarchaeia	NA	NA	NA	NA
ASV_1364	5	Archaea	Crenarchaeota	Bathyarchaeia	NA	NA	NA	NA
ASV_1426	5	Archaea	Crenarchaeota	Bathyarchaeia	NA	NA	NA	NA
ASV_1441	5	Archaea	Crenarchaeota	Bathyarchaeia	NA	NA	NA	NA
ASV_1468	5	Archaea	Crenarchaeota	Bathyarchaeia	NA	NA	NA	NA
ASV_1493	5	Archaea	Crenarchaeota	Bathyarchaeia	NA	NA	NA	NA
ASV_1575	5	Archaea	Crenarchaeota	Bathyarchaeia	NA	NA	NA	NA
ASV_1584	5	Archaea	Crenarchaeota	Bathyarchaeia	NA	NA	NA	NA
ASV_1928	5	Archaea	Crenarchaeota	Bathyarchaeia	NA	NA	NA	NA
ASV_2096	5	Archaea	Crenarchaeota	Bathyarchaeia	NA	NA	NA	NA
ASV_2186	5	Archaea	Crenarchaeota	Bathyarchaeia	NA	NA	NA	NA
ASV_2739	5	Archaea	Crenarchaeota	Bathyarchaeia	NA	NA	NA	NA
ASV_2753	5	Archaea	Crenarchaeota	Bathyarchaeia	NA	NA	NA	NA
ASV_2760	5	Archaea	Hadarchaeota	Hadarchaeia	Hadarchaeales	NA	NA	NA
ASV_2771	5	Archaea	Crenarchaeota	Bathyarchaeia	NA	NA	NA	NA
ASV_2799	5	Archaea	Crenarchaeota	Bathyarchaeia	NA	NA	NA	NA
ASV_2805	5	Archaea	Crenarchaeota	Methanomethylicia	Methanomethyliales	Methanomethyliaceae	Candidatus Methanomethylicus	NA
ASV_2872	5	Archaea	Crenarchaeota	Bathyarchaeia	NA	NA	NA	NA
ASV_3115	5	Archaea	Crenarchaeota	Bathyarchaeia	NA	NA	NA	NA
ASV_3637	5	Archaea	Crenarchaeota	Bathyarchaeia	NA	NA	NA	NA
ASV_3638	5	Archaea	Crenarchaeota	Bathyarchaeia	NA	NA	NA	NA
ASV_4365	5	Archaea	Crenarchaeota	Bathyarchaeia	NA	NA	NA	NA
ASV_4499	5	Archaea	Crenarchaeota	Bathyarchaeia	NA	NA	NA	NA
ASV_4598	5	Archaea	Crenarchaeota	Bathyarchaeia	NA	NA	NA	NA
ASV_4599	5	Archaea	Crenarchaeota	Bathyarchaeia	NA	NA	NA	NA
ASV_4924	5	Archaea	Crenarchaeota	Bathyarchaeia	NA	NA	NA	NA
ASV_4925	5	Archaea	Crenarchaeota	Bathyarchaeia	NA	NA	NA	NA
ASV_5343	5	Archaea	Crenarchaeota	Bathyarchaeia	NA	NA	NA	NA
ASV_5513	5	Archaea	Crenarchaeota	Bathyarchaeia	NA	NA	NA	NA
ASV_5844	5	Archaea	Crenarchaeota	Bathyarchaeia	NA	NA	NA	NA
ASV_5869	5	Archaea	Crenarchaeota	Bathyarchaeia	NA	NA	NA	NA
ASV_6490	5	Archaea	Crenarchaeota	Bathyarchaeia	NA	NA	NA	NA
ASV_6668	5	Archaea	Crenarchaeota	Methanomethylicia	Methanomethyliales	Methanomethyliaceae	Candidatus Methanomethylicus	NA
ASV_6670	5	Archaea	Crenarchaeota	Bathyarchaeia	NA	NA	NA	NA
ASV_7072	5	Archaea	Crenarchaeota	Bathyarchaeia	NA	NA	NA	NA
ASV_7499	5	Archaea	Crenarchaeota	Bathyarchaeia	NA	NA	NA	NA
ASV_8757	5	Archaea	Asgardarchaeota	Lokiarchaeia	NA	NA	NA	NA
ASV_103	6	Archaea	Thermoplasmatota	Thermoplasmata	NA	NA	NA	NA
ASV_147	6	Archaea	Thermoplasmatota	Thermoplasmata	NA	NA	NA	NA
ASV_212	6	Archaea	Thermoplasmatota	Thermoplasmata	NA	NA	NA	NA
ASV_277	6	Archaea	Thermoplasmatota	Thermoplasmata	NA	NA	NA	NA
ASV_416	6	Archaea	Thermoplasmatota	Thermoplasmata	NA	NA	NA	NA
ASV_497	6	Archaea	Thermoplasmatota	Thermoplasmata	NA	NA	NA	NA
ASV_520	6	Archaea	Thermoplasmatota	Thermoplasmata	NA	NA	NA	NA
ASV_577	6	Archaea	Thermoplasmatota	Thermoplasmata	NA	NA	NA	NA
ASV_594	6	Archaea	Thermoplasmatota	Thermoplasmata	NA	NA	NA	NA
ASV_599	6	Archaea	Thermoplasmatota	Thermoplasmata	NA	NA	NA	NA
ASV_607	6	Archaea	Thermoplasmatota	Thermoplasmata	NA	NA	NA	NA
ASV_666	6	Archaea	Thermoplasmatota	Thermoplasmata	NA	NA	NA	NA
ASV_787	6	Archaea	Thermoplasmatota	Thermoplasmata	NA	NA	NA	NA
ASV_827	6	Archaea	Thermoplasmatota	Thermoplasmata	A10	NA	NA	NA
ASV_848	6	Archaea	Thermoplasmatota	Thermoplasmata	NA	NA	NA	NA
ASV_887	6	Archaea	Thermoplasmatota	Thermoplasmata	NA	NA	NA	NA
ASV_913	6	Archaea	Thermoplasmatota	Thermoplasmata	NA	NA	NA	NA
ASV_991	6	Archaea	Thermoplasmatota	Thermoplasmata	NA	NA	NA	NA
ASV_999	6	Archaea	Thermoplasmatota	Thermoplasmata	NA	NA	NA	NA
ASV_1018	6	Archaea	Thermoplasmatota	Thermoplasmata	NA	NA	NA	NA
ASV_1175	6	Archaea	Thermoplasmatota	Thermoplasmata	NA	NA	NA	NA
ASV_1298	6	Archaea	Thermoplasmatota	Thermoplasmata	NA	NA	NA	NA
ASV_1337	6	Archaea	Thermoplasmatota	Thermoplasmata	NA	NA	NA	NA
ASV_1553	6	Archaea	Thermoplasmatota	Thermoplasmata	NA	NA	NA	NA
ASV_1680	6	Archaea	Thermoplasmatota	Thermoplasmata	NA	NA	NA	NA
ASV_1717	6	Archaea	Thermoplasmatota	Thermoplasmata	NA	NA	NA	NA
ASV_1855	6	Archaea	Thermoplasmatota	Thermoplasmata	NA	NA	NA	NA
ASV_1907	6	Archaea	Thermoplasmatota	Thermoplasmata	NA	NA	NA	NA
ASV_1962	6	Archaea	Thermoplasmatota	Thermoplasmata	NA	NA	NA	NA
ASV_2048	6	Archaea	Thermoplasmatota	Thermoplasmata	NA	NA	NA	NA
ASV_2098	6	Archaea	Thermoplasmatota	Thermoplasmata	NA	NA	NA	NA
ASV_2327	6	Archaea	Thermoplasmatota	Thermoplasmata	NA	NA	NA	NA
ASV_2414	6	Archaea	Thermoplasmatota	Thermoplasmata	NA	NA	NA	NA
ASV_2507	6	Archaea	Thermoplasmatota	Thermoplasmata	NA	NA	NA	NA
ASV_2518	6	Archaea	Thermoplasmatota	Thermoplasmata	NA	NA	NA	NA
ASV_3066	6	Archaea	Thermoplasmatota	Thermoplasmata	NA	NA	NA	NA
ASV_3651	6	Archaea	Thermoplasmatota	Thermoplasmata	BSLdp215	NA	NA	NA
ASV_4145	6	Archaea	Thermoplasmatota	Thermoplasmata	NA	NA	NA	NA
ASV_5478	6	Archaea	Thermoplasmatota	Thermoplasmata	NA	NA	NA	NA
